# Characterization of Intellectual disability and Autism comorbidity through gene panel sequencing

**DOI:** 10.1101/545772

**Authors:** Maria Cristina Aspromonte, Mariagrazia Bellini, Alessandra Gasparini, Marco Carraro, Elisa Bettella, Roberta Polli, Federica Cesca, Stefania Bigoni, Stefania Boni, Ombretta Carlet, Susanna Negrin, Isabella Mammi, Donatella Milani, Angela Peron, Stefano Sartori, Irene Toldo, Fiorenza Soli, Licia Turolla, Franco Stanzial, Francesco Benedicenti, Cristina Marino-Buslje, Silvio C.E. Tosatto, Alessandra Murgia, Emanuela Leonardi

## Abstract

Intellectual disability (ID) and autism spectrum disorder (ASD) are clinically and genetically heterogeneous diseases. Recent whole exome sequencing studies indicated that genes associated with different neurological diseases are shared across disorders and converge on common functional pathways. Using the Ion Torrent platform, we developed a low-cost next generation sequencing (NGS) gene panel that has been transferred into clinical practice, replacing single disease gene analyses for the early diagnosis of individuals with ID/ASD. The gene panel was designed using an innovative *in silico* approach based on disease networks and mining data from public resources to score disease-gene associations. We analyzed 150 unrelated individuals with ID and/or ASD and a confident diagnosis has been reached in 26 cases (17%). Likely pathogenic mutations have been identified in another 15 patients, reaching a total diagnostic yield of 27%. Our data also support the pathogenic role of genes recently proposed to be involved in ASD. Although many of the identified variants need further investigation to be considered disease-causing, our results indicate the efficiency of the targeted gene panel on the identification of novel and rare variants in patients with ID and ASD.
