## Supplementary Table S2 for "Characterization of Intellectual disability and Autism comorbidity through gene panel sequencing"

### Sheet: 74 genes
Gene	Chr band	GENE MIM#	Associated syndrome (Phenotype MIM)	Inheritance pattern	Autism/autistic behavior	ID	Hypotonia	Ataxia	Microcephaly	Macrocephaly	seizures	Associated traits	FMR Targets	PSD proteins	Chromatin Modifiers	Clinvar Pathogenic CNV	Clinvar Pathogenic CNV Loss	Clinvar Pathogenic CNV Gain	Clinvar Pathogenic frameshift indels	Clinvar Pathogenic nonframeshift indels	Clinvar Pathogenic Stop-codon SNV	Clinvar Pathogenic Splicing SNV	Clinvar Pathogenic Missense SNV	Clinvar Pathogenic Variants (Other)
ADNP	20q13.13	611386	HELSMOORTEL-VAN DER AA SYNDROME	AD	x	x	x				x	Obsessive-compulsive behavior, Autistic behavior, Stereotypy, Hyperactivity, Intellectual disability, Seizures, Muscular hypotonia, Global developmental delay,Abnormal heart morphology, Language impairment, Infantile onset, Small hand.	yes	_	_	0	0	0	18	0	11	0	0	0
ANKRD11	16q24.3	611192	KBG SYNDROME	AD	x	x			x		x	Microcephaly, Macrotia, Oligodontia, Cervical ribs, Rib fusion, Single transverse palmar crease, Syndactyly, Intellectual disability, Global developmental delay, Widely-spaced maxillary central incisors, Macrodontia, Radial deviation of finger, Clinodactyly.	yes	_	_	30	11	19	31	0	21	4	1	10
AP1S2	Xp22.2	300629	Mental retardation, X-linked syndromic 5	XL	x	x	x			x		Macrocephaly, Aplasia/Hypoplasia of the cerebellum, Poor speech, Muscular hypotonia, Intellectual disability, Aggressive behavior, Global developmental delay, Macrotia, Autistic behavior, High palate.	_	_	_	118	67	51	2	0	3	3	0	1
ARFGEF2	20q13.13	605371	PERIVENTRICULAR HETEROTOPIA WITH MICROCEPHALY, AUTOSOMAL RECESSIVE	AR		x	x		x		x	Microcephaly, Progressive microcephaly, Poor eye contact, Intellectual disability, Seizures, Muscular hypotonia, Global developmental delay, Hypoplasia of the corpus callosum, Infantile onset.	_	yes	_	0	0	0	2	0	0	1	0	1
ARID1B	6q25.3	614556	COFFIN-SIRIS SYNDROME, MENTAL RETARDATION, AUTOSOMAL DOMINANT 12	AD	x	x	x		x		x	Cleft palate, High palate, Microcephaly, Hearing impairment, Delayed eruption of teeth, Aggressive behavior, Autistic behavior, Intellectual disability, Seizures, Partial agenesis of the corpus callosum, Hypoplasia of the corpus callosum, Short distal phalanx of the 5th finger, Severe expressive language delay, Hypoplastic fifth fingernail,Postnatal growth retardation, Short distal phalanx of the…	yes	_	yes	17	12	5	44	0	34	4	0	0
ARX	Xp21.3	300382	CORPUS CALLOSUM, AGENESIS OF, WITH ABNORMAL GENITALIA, LISSENCEPHALY, X-LINKED, 2, MENTAL RETARDATION, X-LINKED, WITH OR WITHOUT SEIZURES, ARX-RELATED, EPILEPTIC ENCEPHALOPATHY, EARLY INFANTILE 1, PARTINGTON X-LINKED MENTAL RETARDATION SYNDROME	XLR		x	x		x		x	High palate, Microcephaly, Tapered finger, Seizures, Global developmental delay, Neonatal hypotonia,Overlapping toe, Intellectual disability, High palate, Seizures, Muscular hypotonia, Spasticity, Agenesis of corpus callosum, Specific learning disability, Lissencephaly, Severe global developmental delay, Profound global developmental delay, Delayed speech and language development, EEG abnormality.	_	_	_	111	63	48	19	7	9	0	10	12
ASH1L	1q22	607999	MENTAL RETARDATION, AUTOSOMAL DOMINANT 52, MULTIPLE CONGENITAL ANOMALY (MCA) AND INTELLECTUAL DISABILITY SYNDROME (2017)	AD	x	x	x				x	MCA/ID syndrome: Global developmental delay, Intellectual disability, Absent speech, Growth failure, Hypotonia, Bilateral cryptorchidism, Hypertelorism, Low set ears, Flat Nasal bridge, Short upturned nose, Short philtrum, Orofacial hypotonia, Open-mouth appearance, High arched palate, Down-turned corners of the mouth, Horizontal nistagmus, Strabismus, Sensorineural defness, Microcephaly, Skeleta…	yes	_	yes	0	0	0	0	0	0	0	0	0
ATRX	Xq21.1	300032	ALPHA-THALASSEMIA MYELODYSPLASIA SYNDROME, ALPHA-THALASSEMIA/MENTAL RETARDATION SYNDROME, MENTAL RETARDATION-HYPOTONIC FACIES SYNDROME	XLR/XLD	x	x	x		x		x	Microcephaly, Malar flattening, Sensorineural hearing impairment, Tapered finger, Intellectual disability, Seizures, Spasticity, Global developmental delay, Widely-spaced maxillary central incisors, Talipes equinovarus, Clinodactyly, Dolichocephaly, Paroxysmal bursts of laughter, Hyperactivity, Brachydactyly, Tapered finger, Slender finger, Seizures, Hyperreflexia,Widely-spaced maxillary central …	_	_	yes	103	47	56	4	1	6	7	21	0
CASK	Xp11.4	300172	FG SYNDROME, MENTAL RETARDATION AND MICROCEPHALY WITH PONTINE AND CEREBELLAR HYPOPLASIA	XLD	x	x	x		x		x	Sensorineural hearing impairment, Intellectual disability, Seizures, Global developmental delay, Neonatal hypotonia, High palate, Microcephaly, Progressive microcephaly, Micrognathia, Macrotia, Sensorineural hearing impairment, Seizures, Spasticity, Generalized hypotonia, Muscle weakness, Absent speech, Muscular hypotonia of the trunk.	_	yes	_	113	66	47	8	1	21	8	10	2
CC2D1A	19p13.12	610055	MENTAL RETARDATION, AUTOSOMAL RECESSIVE 3	AR		x						Short attention span, Hyperactivity, Global developmental delay, Incomprehensible speech, Juvenile onset, Intellectual disability.	_	yes	_	0	0	0	0	0	0	1	0	1
CDKL5	Xp22.13	300203	EPILEPTIC ENCEPHALOPATHY, EARLY INFANTILE, 2	XLD		x	x		x		x	Progressive microcephaly, Stereotypy, Poor eye contact, Tapered finger, Muscular hypotonia, Global developmental delay, Myoclonus, Short foot,Generalized myoclonic seizures, Intellectual disability, profound, Developmental regression, Infantile onset, Short palm, Infantile spasms, Small hand, Epileptic encephalopathy.	yes	yes	_	123	72	51	80	0	41	25	31	26
CHD8	14q11.2	610528	AUTISM, SUSCEPTIBILITY TO, 18	AD	x	x				x	x	ID, Macrocephaly, Autism, Hypotonia, Speech delay, Tall stature, High BMI, Mild regression, Sleep problems, Gastrointestinal problems. Attention deficit and anxiety, Prominent forhead, wide set ears, full nasal tip, (Wang T. et al., 2016, PMID: 27824329; Barnard R. et al., 2015, PMID:26733790; Merner N. et al., 2016, PMID: 26789910)	yes	_	yes	17	7	10	4	0	8	1	0	1
CNTNAP2	7q35-q36	604569	PITT-HOPKINS-LIKE SYNDROME 1, AUTISM SUSCEPTIBILITY 15, CORTICAL DYSPLASIA-FOCAL EPILEPSY SYNDROME	AR		x					x	Impaired social interactions, Hyperactivity, Intellectual disability, Seizures, Delayed gross motor development, Progressive language deterioration, ataxia.	_	yes	_	40	24	16	4	0	9	1	0	4
CREBBP	16p13.3	600140	RUBINSTEIN-TAYBI SYNDROME 1	AD	x	x	x		x		x	Narrow palate, High palate, Microcephaly, Retrognathia, Epicanthus, Low anterior hairline, Hypoplasia of the maxilla, Micrognathia, Hearing impairment, Dental crowding, Dental malocclusion, Autism, Stereotypy, Short attention span, Self-mutilation, Delayed speech and language development, Hyperactivity, Agoraphobia, Single transverse palmar crease, Syndactyly, Prominent fingertip pads, Intellectu…	yes	_	yes	29	12	17	30	0	28	11	10	3
CTNNB1	3p22.1	116806	COLORECTAL CANCER, PILOMATRIXOMA, MEDULLOBLASTOMA, OVARIAN CANCER OVARIAN CANCER, MENTAL RETARDATION, AUTOSOMAL DOMINANT 19, HEPATOCELLULAR CARCINOMA,EXUDATIVE VITREORETINOPATHY 7	AD		x	x		x		x	Microcephaly,Intellectual disability, Muscular hypotonia, Global developmental delay, Hypoplasia of the corpus callosum, Neurological speech impairment, Infantile onset.	yes	yes	_	0	0	0	10	1	15	1	13	0
DEAF1	11p15.5	602635	MENTAL RETARDATION, AUTOSOMAL DOMINANT 24, DYSKINESIA, SEIZURES AND INTELLECTUAL DEVELOPMENTAL DISORDER	AD, AR		x	x		x		x	Thick lower lip vermilion, Mandibular prognathia, Aggressive behavior, Mood swings, Poor eye contact, Sacral dimple, Intellectual disability, Global developmental delay, Gait disturbance, Tented upper lip vermilion, Horizontal eyebrow. Characteristic Rett-like stereotypes, involuntary body and facial movements, self-stimulatory behaviour, drooling and sleep disturbance.	_	_	_	0	0	0	0	0	0	1	5	0
DYRK1A	21q22.13	600855	MENTAL RETARDATION, AUTOSOMAL DOMINANT 7	AD	x	x	x	x	x		x	Microcephaly, Narrow forehead, Deeply set eye, Autism, Intellectual disability, Failure to thrive in infancy, Hallux valgus, Cerebral cortical atrophy, Febrile seizures, Severe global developmental delay.	_	_	_	54	14	40	25	0	14	3	4	3
EHMT1	9q34.3	607001	KLEEFSTRA SYNDROME	AD	x	x	x		x		x	Brachycephaly, Microcephaly, Malar flattening, Mandibular prognathia, Hearing impairment, Autism, Aggressive behavior, Obsessive-compulsive behavior, Stereotypy, Apathy, Delayed speech and language development, Single transverse palmar crease, Brachydactyly, Intellectual disability, Seizures, Muscular hypotonia,Talipes equinovarus, Persistence of primary teeth, Intellectual disability.	yes	_	yes	58	27	31	15	0	13	5	2	1
FMR1	Xq27.3	309550	FRAGILE X TREMOR/ATAXIA SYNDROME, FRAGILE X SYNDROME , PREMATURE OVARIAN FAILURE 1	XLD	x	x	x	x		x	x	Depression, Dementia, Disinhibition, Anxiety, Dysarthria, Memory impairment, Diffuse cerebral atrophy, Obsessive-compulsive trait, Macrocephaly, Mandibular prognathia, Macrotia, Autism, Hyperactivity,Poor eye contact, Seizures, Intellectual disability.	yes	_	yes	138	79	59	0	0	0	4	1	5
FOXG1	14q12	164874	RETT SYNDROME	AD		x	x		x		x	Progressive microcephaly, Poor eye contact, Seizures, Spasticity, Motor delay, Neonatal hypotonia, Talipes equinovarus, Pes planus, Hypoplasia of the corpus callosum, Apraxia, Athetosis, Drooling, EEG abnormality, Bruxism, Intellectual disability.	_	_	_	13	4	9	23	0	20	0	16	2
FOXP1	3p13	605515	MENTAL RETARDATION WITH LANGUAGE IMPAIRMENT AND WITH OR WITHOUT AUTISTIC FEATURES	AD	x	x	x			x		Macrocephaly,Aggressive behavior, Stereotypy, Delayed speech and language development, Hyperactivity, Intellectual disability,Delayed gross motor development.	_	_	_	8	8	0	6	0	8	2	5	3
GABRB3	15q12	137192	EPILEPTIC ENCEPHALOPATHY, EARLY INFANTILE, 43, EPILEPSY, CHILDHOOD ABSENCE, SUSCEPTIBILITY TO, 5	AD	x	x	x	x			x	Intellectual disability, Generalized tonic seizures, Atonic seizures, Atypical absence seizures, Personality disorder, Aggressive behavior, Hyperactivity, Encephalopathy, Mental deterioration, Generalized tonic-clonic seizures, Myoclonus, Autistic behavior, EEG with focal sharp slow waves, Falls.	yes	_	_	0	0	0	0	0	0	0	4	0
GAD1	2q31.1	605363	CEREBRAL PALSY, SPASTIC QUADRIPLEGIC	AR		x			x		x	Microcephaly, Intellectual disability, Seizures, Global developmental delay, Infantile onset, Cerebral palsy.	_	_	_	1	1	0	0	0	0	0	1	0
GATAD2B	1q21.3	614998	MENTAL RETARDATION, AUTOSOMAL DOMINANT 18	AD		x	x					Inappropriate laughter, Global developmental delay, Neonatal hypotonia, Language impairment, severe intellectual disability.	_	_	yes	0	0	0	10	0	11	3	0	0
GRIA3	Xq25	305915	MENTAL RETARDATION, X-LINKED	XLR	x	x				x	x	Brachycephaly, Macrocephaly,Autism, Aggressive behavior, Intellectual disability, Seizures, Myoclonus,Distal muscle weakness.	_	yes	_	120	63	57	0	0	0	0	5	1
GRIK2	6q16.3	138244	MENTAL RETARDATION, AUTOSOMAL RECESSIVE 6	AR		x					x	Intellectual disability, Seizures, Global developmental delay, Dystonia, Myoclonus, Infantile onset.	_	_	_	0	0	0	0	0	1	0	0	1
GRIN2A	16p13.2	138253	EPILEPSY, FOCAL, WITH SPEECH DISORDER AND WITH OR WITHOUT MENTAL RETARDATION; FESD	AD		x					x	Delayed speech and language development, Intellectual disability, Seizures, Global developmental delay, Dysphasia, Aphasia, Attention deficit hyperactivity disorder, Agnosia, Speech apraxia, EEG with centrotemporal focal spike waves.	yes	yes	_	11	4	7	3	0	6	2	12	1
GRIN2B	12p13.1	138252	MENTAL RETARDATION, AUTOSOMAL DOMINANT 6, WITH OR WITHOUT SEIZURES , EPILEPTIC ENCEPHALOPATHY, EARLY INFANTILE	AD	x	x	x				x	Behavioral abnormality, Intellectual disability, EEG abnormality, Seizures, Muscular hypotonia, Global developmental delay, Absent speech, Variable expressivity, Epileptic encephalopathy.	yes	yes	_	22	4	18	3	0	7	3	16	1
HDAC4	2q37.3	605314	BRACHYDACTYLY-MENTAL RETARDATION SYNDROME (association pending) (reclassified based on Villavicencio-Lorini et al., 2013, PMID: 23188045 and Wheeler et al., 2014, PMID: 24715439)	AD	x	x	x		x	x	x	Short metacarpal, Brachydactyly, Finger syndactyly, Intellectual disability,Seizures, Muscular hypotonia, Toe syndactyly, Short foot, Bilateral single transverse palmar creases, Global developmental delay, Clinodactyly of the 5th finger, Microcephaly.	yes	_	yes	54	39	15	0	0	0	0	0	1
IL1RAPL1	Xp21.3-p21.2	300206	MENTAL RETARDATION, X-LINKED 21	XLR	x	x					x	Open mouth, Mandibular prognathia, Dental crowding, Autism, Hyperactivity, Seizures, Intellectual disability.	_	yes	_	114	65	49	1	0	2	1	0	3
IQSEC2	Xp11.22	300522	MENTAL RETARDATION, X-LINKED 1	XLD	x	x	x		x		x	Intellectual disability, Brachycephaly, Hypotonia, Poor speech, Self-injury, Strabismus, Hypermetropia.	yes	yes	_	0	0	0	7	0	7	0	7	3
KATNAL2	18q21.1	614697	RISK GENE FOR AUTISM SPECTRUM DISORDER	AD	x							Autism spectrum disorders (O'Roak et al., 2012, PMID: 22495309; Sanders, S. J. et al., 2012, PMID: 22495306; Yuen RK et al., 2015, PMID: 25621899 ).	_	_	_	0	0	0	0	0	0	0	0	0
KDM5C	Xp11.22	614697	MENTAL RETARDATION, X-LINKED, SYNDROMIC, CLAES-JENSEN TYPE	XLR	x	x	x		x	x	x	High palate, Microcephaly, Macrocephaly, Facial hypotonia, Mandibular prognathia, Hypoplasia of the maxilla, Micrognathia, Macrotia,Diastema, Restlessness, Aggressive behavior, Low frustration tolerance, Pectus excavatum, Brachydactyly, Seizures,Talipes equinovarus, Short foot, High, narrow palate, Babinski sign, Intellectual disability, Short distal phalanx of finger.	yes	_	yes	107	53	54	6	0	10	2	11	0
KIRREL3	11q24.2	607761	MENTAL RETARDATION, AUTOSOMAL DOMINANT 4 (reclassified based on a review of the ExAC database by Hamosh (2018))	AD		x						Intellectual disability, Small chin, Exotropia, Round nasal tip, Short 5th fingers, Short toes, Short fingernails, Syndactyly.	_	yes	_	0	0	0	0	0	0	0	3	0
MBD5	2q23.1	611472	MENTAL RETARDATION, AUTOSOMAL DOMINANT 1	AD		x	x	x	x		x	Microcephaly, Retrognathia, Short chin, Micrognathia, Widely spaced teeth, Aggressive behavior, Short attention span, Intellectual disability, Ataxia, Motor delay, Short foot,Febrile seizures, Language impairment, Microtia,Postnatal growth retardation, Self-injurious behavior.	yes	_	_	23	19	4	6	0	2	0	0	13
MCPH1	8p23.1	607117	MICROCEPHALY 1, PRIMARY, AUTOSOMAL RECESSIVE	AR		x			x		x	Microcephaly, Intellectual disability, Seizures, Small cerebral cortex, Increased rate of premature chromosome condensation, Short stature.	yes	_	_	2	0	2	3	0	3	3	2	3
MECP2	Xq28	300005	MENTAL RETARDATION, X-LINKED, SYNDROMIC 13, LUBS X-LINKED MENTAL RETARDATION SYNDROME, ENCEPHALOPATHY, NEONATAL SEVERE, RETT SYNDROME, AUTISM SUSCEPTIBILITY, X-LINKED 3	XLR/XLD	x	x	x	x	x	x	x	Abnormality of the dentition, High palate, Microcephaly, Facial hypotonia, Micrognathia, Macrotia, Delayed speech and language development, Seizures, Ataxia, Intellectual disability, Global developmental delay, EEG abnormality, Bruxism, Abnormality of the dentition, Brachycephaly, Microcephaly, Macrocephaly, Malar flattening, Facial hypotonia, Macrotia, Depression, Anxiety, Poor eye contact, Dysp…	yes	_	yes	171	79	92	253	23	56	10	27	64
MED12	Xq13.1	300188	OHDO SYNDROME, X-LINKED , OPITZ-KAVEGGIA SYNDROME, LUJAN-FRYNS SYNDROME	XLR	x	x	x			x	x	Micrognathia, Hearing impairment, Intellectual disability, Global developmental delay, Clinodactyly, Cleft palate, Dental crowding, Single transverse palmar crease, Sacral dimple, Syndactyly, Split hand, Prominent fingertip pads, Seizures, Motor delay, Neonatal hypotonia, Partial agenesis of the corpus callosum, Postnatal macrocephaly, Attention deficit hyperactivity disorder, Radial deviation of…	yes	_	_	0	0	0	1	0	3	0	10	0
MED13L	12q24.21	608771	TRANSPOSITION OF THE GREAT ARTERIES, DEXTRO-LOOPED 1, MENTAL RETARDATION AND DISTINCTIVE FACIAL FEATURES WITH OR WITHOUT CARDIAC DEFECTS	AD	x	x	x	x				Autism, Ataxia, Dysarthria, Global developmental delay, Motor delay, Intellectual disability, Clinodactyly.	yes	_	_	8	4	4	20	0	7	4	5	3
MEF2C	5q14.3	600662	MENTAL RETARDATION, AUTOSOMAL DOMINANT 20	AD	x	x	x				x	Poor eye contact, Seizures, Muscular hypotonia, Motor delay, Intellectual disability, Epileptic encephalopathy.	yes	_	_	21	18	3	5	0	5	1	6	0
MIB1	18q11.2	608677	LEFT VENTRICULAR NONCOMPACTION 7 Left ventricular noncompaction 7 Left ventricular noncompaction 7	AD	x	x						ASD, ID (De Rubeis et al., 2014, PMID: 25363760)	yes	_	_	0	0	0	0	0	0	0	1	0
MTF1	1p34.3	600172	RISK GENE FOR AUTISM SPECTRUM DISORDER	AD	x	x					x	ID, ASD, speech delay, epilepsy	yes	_	_	0	0	0	0	0	0	0	0	0
MYH10	17p13.1	160776	RISK GENE FOR AUTISM SPECTRUM DISORDER	AD	x	x	x		x			Intellectual disability, Autism spectrum disorders, Cerebral and Cerebellar atrophy, Microcephaly, Hydrocefalus, Develpmental delay, Right-cranial V and VII nerve palsy, strabismus, Nystagmus, IUGR, Failure to thrive, Congenital Unilateral dysplastic kidney, Congenital bilateral hip (Iglesias A. et al., 2014, PMID: 24901346; Tuzovic L. et al., 2013, PMID: 25003005; Hamdan FF et al. 2014, PMID: 25…	yes	yes	_	0	0	0	0	0	1	0	0	0
NLGN3	Xq13.1	300336	ASPERGER SYNDROME SUSCEPTIBILITY, X-LINKED 1, AUTISM SUSCEPTIBILITY, X-LINKED 1	XL	x	x					x	Autism spectrum disorders; Intellectual disability, Sleep disorders, Speech delay (C.Redin et al. 2014, PMID: 25167861), Stereotyped, repetitive behavior, Lack of spontaneous play , Seizures.	yes	_	_	0	0	0	0	0	0	0	0	0
NLGN4	Xp22.32-p22.31	300427	MENTAL RETARDATION X-LINKED, SUSCEPTIBILITY TO AUTISM, ASPERGER SYNDROME SUSCEPTIBILITY, X-LINKED 2	XL	x	x					x	Autism, Lack of spontaneous play, Restrictive behavior, Inflexible adherence to routines or rituals, Stereotypy, Delayed speech and language development, Impaired use of nonverbal behaviors, Intellectual disability, Seizures, Lack of peer relationships, EEG abnormality, Increased serum serotonin, Sporadic, Childhood onset.	_	yes	_	144	94	50	0	0	1	0	0	2
NRXN1	2p16.3	600565	PITT-HOPKINS-LIKE SYNDROME 2	AR		x	x					Muscular hypotonia, Intellectual disability, Epileptic encephalopathy, Broad mouth, Breath-holding spells, Disturbed sleep-wake cycle.	yes	yes	_	62	59	3	1	0	2	1	0	3
NTNG1	1p13.3	608818	RISK GENE FOR AUTISM SPECTRUM DISORDER	AD		x			x		x	Impaired social interactions, Hyperactivity, Intellectual disability, Seizures, Delayed gross motor development, Progressive language deterioration.	_	_	_	0	0	0	0	0	0	0	0	0
OPHN1	Xq12	300127	MENTAL RETARDATION, X-LINKED, WITH CEREBELLAR HYPOPLASIA AND DISTINCTIVE FACIAL APPEARANCE	XLR	x	x	x	x		x	x	Macrocephaly, Mandibular prognathia, Macrotia, Delayed speech and language development, Hyperactivity, Intellectual disability, Seizures, Muscular hypotonia, Spasticity, Global developmental delay, Cerebellar hypoplasia.	yes	_	_	96	42	54	1	0	3	1	0	5
PHF21A	11p11.2	608325	POTOCKI-SHAFFER SYNDROME CHROMOSOME 11p11.2 DELETION SYNDROME PROXIMAL 11p DELETION SYNDROME; P11pDS DEFECT11 SYNDROME	AD		x					x	Intellectual disability, craniofacial anomalies, microcephaly, brachycephaly, narrow nose, and downturned mouth, hypotonia, myopia. Autism spectrum disorder, epilepsy and overgrowth (Hamanaka K. et al, 2018, PMID: 30487643).	_	_	yes	0	0	0	0	0	0	0	0	0
PHF8	Xp11.22	300560	SIDERIUS X-LINKED MENTAL RETARDATION SYNDROME	XLR		x						Mild to borderline Intellectual disability, cleft lip and palate, synophrys and in 1 case preaxial polydactyly and cryptorchidism.	yes	_	yes	107	52	55	1	0	2	1	1	1
PPP2R5D	6p21.1	601646	MENTAL RETARDATION, AUTOSOMAL DOMINANT 35	AD		x	x			x	x	Macrocephaly, Intellectual disability, Seizures, Global developmental delay, Generalized hypotonia.	_	yes	_	0	0	0	0	0	0	0	8	0
PQBP1	Xp11.23	300463	RENPENNING SYNDROME 1	XLR		x			x		x	Cleft palate, High palate, Brachycephaly, Microcephaly, Malar flattening, Micrognathia, Hearing impairment, Macrotia, Anxiety, ntellectual disability, Seizures, Spasticity, Clinodactyly of the 5th finger, Camptodactyly.	_	_	_	113	59	54	6	0	0	1	1	0
PTCHD1	Xp22.11	300828	AUTISM SUSCEPTIBILITY TO, X-LINKED 4	XLR		x						Intellectual disability, Global development delay, Motor tics , Aggressive behavior , Attention deficit-hyperactivity disorder , Hypotonia.	_	_	_	0	0	0	2	0	1	0	0	0
PTEN	10q23.31	601728	BANNAYAN-RILEY-RUVALCABA SYNDROME, SUSCEPTIBILITY TO MELANOMA, CUTANEOUS MALIGNANT, COWDEN SYNDROME 1, THYROID CANCER, NONMEDULLARY, 2, SQUAMOUS CELL CARCINOMA, HEAD AND NECK, VACTERL ASSOCIATION WITH HYDROCEPHALUS , MACROCEPHALY/AUTISM SYNDROME, ENDOMETRIAL CANCER	AD, AR	x	x	x	x		x	x	High palate, Macrocephaly, Delayed speech and language development, Intellectual disability, Seizures, Muscular hypotonia, Delayed gross motor development, Macrodactyly, Hamartomatous polyposis, Thick corpus callosum, Hypoplasia of the maxilla, Micrognathia, Hearing impairment, Progressive macrocephaly, Absent thumb,Autism, Global developmental delay.	yes	_	_	6	4	2	112	3	59	31	57	0
PTPN4	2q14.2	176878	_	AD		x				x		Rett-like phenotype, Intellectual disability, Short stature, Hydrocephalus, Macrocephaly, Seizures (Williamson et al. 2015, PMID: 25424712)	_	_	_	0	0	0	0	0	0	0	0	0
RAB39B	Xq28	300774	WAISMAN SYNDROME, MENTAL RETARDATION X-LINKED 72	XLR	x	x		x		x	x	Macrocephaly, Intellectual disability, Seizures, Neurological speech impairment. Waisman S. is characterized by early-onset Parkinson disease.	yes	_	_	144	78	66	0	0	2	1	2	1
RAI1	17p11.2	607642	SMITH-MAGENIS SYNDROME	AD	x	x	x		x		x	Abnormality of the dentition, Oral cleft, Brachycephaly, Malar flattening, Mandibular prognathia, Hearing impairment, Deeply set eye, Stereotypy, Self-mutilation, Delayed speech and language development, Hyperactivity, Intellectual disability, Seizures, Global developmental delay, Generalized hypotonia, EEG abnormality, Sleep disturbance, Impaired pain sensation.	yes	_	yes	80	47	33	9	0	5	0	2	6
RELN	7q22.1	600514	LISSENCEPHALY 2, EPILEPSY, FAMILIAL TEMPORAL LOBE, 1	AD, AR					x		x	Microcephaly, Type I lissencephaly, Thick cerebral cortex, Focal seizures without impairment of consciousness or awareness, Focal seizures with impairment of consciousness or awareness, Incomplete penetrance, Generalized tonic-clonic seizures with focal onset, Auditory auras.	yes	_	_	0	0	0	2	0	2	3	7	1
RPS6KA3	Xp22.12	300075	MENTAL RETARDATION, X-LINKED 19, COFFIN-LOWRY SYNDROME	XLD		x			x		x	Dental crowding, Delayed speech and language development, Intellectual disability, Muscular hypotonia, Motor delay, Mandibular prognathia, Sensorineural hearing impairment, Hypodontia, Widely spaced teeth, Dental malocclusion, Tapered finger, Seizures, Hyperconvex fingernails, Short metacarpal.	_	_	_	118	67	51	5	2	5	5	11	8
SATB2	2q33.1	608148	GLASS SYNDROME	AD	x	x	x		x		x	Cleft palate, High palate, Microcephaly, Malar flattening, Long face, Micrognathia, Oligodontia, Dental crowding, Conical tooth, Aggressive behavior, Delayed speech and language development, Hyperactivity, Arachnodactyly, Intellectual disability, Seizures, Global developmental delay, Talipes equinovarus, Camptodactyly, Happy demeanor.	_	_	yes	22	13	9	6	0	6	0	3	2
SCN2A	2q24.3	182390	SEIZURES, BENIGN FAMILIAL INFANTILE, 3, EPILEPTIC ENCEPHALOPATHY, EARLY INFANTILE, 11	AD	x	x	x	x			x	Normal interictal EEG, Generalized tonic-clonic seizures with focal onset, Focal seizures, Dialeptic seizures, Focal seizures, afebril, Global developmental delay, Generalized tonic-clonic seizures, Status epilepticus, Spastic tetraplegia, Infantile onset, Variable expressivity, Epileptic encephalopathy.	yes	_	_	15	8	7	12	1	9	4	44	0
SETBP1	18q12.3	611060	SCHINZEL-GIEDION MIDFACE RETRACTION SYNDROME, MENTAL RETARDATION, AUTOSOMAL DOMINANT 29	AD		x					x	Postaxial hand polydactyly, Intellectual disability, Seizures, Hypoplasia of the corpus callosum, Postnatal growth retardation, Short distal phalanx of finger, Short 1st metacarpal, Midface retrusion, Narrow palate, High palate, Brachycephaly, Dental crowding, Motor delay, Absent speech, Attention deficit hyperactivity disorder.	_	_	_	28	6	22	6	0	5	0	5	0
SHANK2	11q13.3-q13.4	603290	AUTISM SUSCEPTIBILITY 17	AD	x	x						Mental retardation, autism	yes	yes	_	0	0	0	1	0	0	0	0	0
SHANK3	22q13.33	606230	PHELAN-MCDERMID SYNDROME	AD	x	x	x		x	x	x	Abnormality of the dentition, High palate, Microcephaly, Macrocephaly, Dolichocephaly, Malar flattening, Hearing impairment, Macrotia, Dental malocclusion,Autism, Aggressive behavior, Delayed speech and language development, Poor eye contact, Seizures, Global developmental delay, Hyporeflexia, Motor delay, Generalized hypotonia, Intellectual disability, Clinodactyly of the 5th finger, 2-3 toe syn…	yes	yes	_	71	53	18	17	0	3	0	2	3
SLC6A1	3p25.3	137165	MYOCLONIC-ATONIC EPILEPSY	AD	x	x		x			x	Ataxia, Tremor, Absence seizures, Scoliosis.	yes	_	_	0	0	0	2	0	0	0	5	0
SLC9A6	Xq26.3	300231	MENTAL RETARDATION, X-LINKED, SYNDROMIC, CHRISTIANSON TYPE	XLD	x	x	x	x	x		x	Mandibular prognathia, Macrotia, Adducted thumb, Slender finger, Muscular hypotonia, Global developmental delay, Absent speech, Intellectual disability, Photosensitive tonic-clonic seizures, happy demeanor.	yes	_	_	122	67	55	8	2	4	3	0	2
SYNGAP1	6p21.32	603384	MENTAL RETARDATION, AUTOSOMAL DOMINANT 5	AD	x	x	x		x		x	Microcephaly,Autistic behavior, Intellectual disability, Seizures, Muscular hypotonia, Global developmental delay, Motor delay, EEG abnormality, Developmental regression, Language impairment, Epileptic encephalopathy.	yes	yes	_	1	0	1	17	0	14	5	1	0
TANC2	17q23.2-q23.3	615047	RISK GENE FOR AUTISM SPECTRUM DISORDER	AD	x	x		x			x	_	yes	yes	_	0	0	0	0	0	0	0	0	0
TBR1	2q24.2	604616	RISK GENE FOR AUTISM SPECTRUM DISORDER	AD	x	x	x				x	Autism spectrum disorder, Camptodactyly of finger, Severe global developmental delay, Small face, Short neck, Autistic behavior, Bullet-shaped distal phalanx of the hallux, Intellectual disability, Seizures, Hand clenching, Growth delay, Neonatal hypotonia, Toe syndactyly, Cleft palate.	_	_	_	0	0	0	0	0	0	0	0	0
TCF4	18q21.2	602272	PITT-HOPKINS SYNDROME, CORNEAL DYSTROPHY, FUCHS ENDOTHELIAL, 3	AD	x	x	x	x	x		x	Microcephaly, Widely spaced teeth, Aggressive behavior, Single transverse palmar crease, Tapered finger, Seizures, Muscular hypotonia, Motor delay, Encephalopathy, Absent speech, Pes planus, Narrow foot, Hypoplasia of the corpus callosum, Incoordination, Dysautonomia, Intellectual disability, Clinodactyly.	yes	_	_	48	22	26	15	0	13	8	8	4
TRIO	5p15.2	601893	MENTAL RETARDATION, AUTOSOMAL DOMINANT 44	AD	x	x		x	x		x	Global developmental delay, Microcephaly, mild ID, Behavioural difficulties, Seizures, Ataxia, Pain insensitivity, Dismorphisms and digital abnormalities (Pengelly et al., 2016, PMID: 27418539 ; Ba et al., 2015, PMID: 26721934), Poor speech, Brachydactyly , Clinodactyly, Dental crowding, Synophrys.	yes	yes	_	0	0	0	2	0	3	0	3	0
TUSC3	8p22	601385	MENTAL RETARDATION, AUTOSOMAL RECESSIVE 7	AR		x						Intellectual disability	_	_	_	1	0	1	0	0	2	0	0	1
UBE3A	15q11.2	601623	ANGELMAN SYNDROME	AD	x	x	x	x	x	x	x	Brachycephaly, Mandibular prognathia, Hypoplasia of the maxilla, Widely spaced teeth, Paroxysmal bursts of laughter, Hyperactivity, Seizures, Muscular hypotonia, Global developmental delay, Motor delay, Absent speech, EEG abnormality, Postnatal microcephaly, Intellectual disability.	yes	_	_	215	116	99	74	5	32	4	17	9
WAC	10p12.1	615049	DESANTO-SHINAWI SYNDROME	AD			x				x	Hearing impairment, Seizures, Global developmental delay, Strabismus, Full cheeks, Hypertelorism, Flat nasal bridge, Short neck, Brachycephaly.	_	_	yes	0	0	0	8	0	8	3	0	0
